# SoftHybrid: A Hybrid Imputation Algorithm Optimised for Single-Cell Proteomics Data

**DOI:** 10.64898/2026.01.13.699212

**Authors:** Yixin Shi, Simon Davis, Philip D. Charles, Stephen Taylor, Eszter Dombi, Georgina Berridge, Daniel Ebner, Roman Fischer

## Abstract

Missing values (MVs) remain a significant barrier to reliable proteomics analysis, particularly in single-cell proteomics, where small amounts of starting material and limits in detection drive Missing-Not-At-Random (MNAR) sparsity. Existing imputation methods typically target either Missing-At-Random (MAR) or MNAR mechanisms, resulting in a trade-off between replicate consistency and preservation of biological variation, and are largely designed for bulk data. Here, we introduce SoftHybrid, a data-driven imputation framework that jointly models missingness and protein abundance to estimate the probability of MNAR, enabling continuous weighting between MAR- and MNAR-oriented strategies. SoftHybrid requires no external priors (cell type labels, group annotations, predefined missingness assumptions, etc.), enabling fully unsupervised applications. Across ground truth benchmarks and real single-cell proteomics datasets, SoftHybrid outperforms existing methods at low input and matches or exceeds their performance at the mini-bulk level. By preserving proteomic structure and abundance accuracy, it enhances the recovery of biologically meaningful signals. SoftHybrid is implemented as an R package and is freely available on GitHub.
