## Supplementary Table 1 for "SoftHybrid: A Hybrid Imputation Algorithm Optimised for Single-Cell Proteomics Data"

Dose	Task	Method1	Method2	n	AUC1	AUC2	p_value	p_adj_BH
50pg	Down(ecoli)	SoftHybrid	Gaussian	2455	0.946527117	0.947225967	0.774677919	0.774677919
50pg	Down(ecoli)	SoftHybrid	KNN	2455	0.946527117	0.775898234	1.57E-33	6.28E-33
50pg	Down(ecoli)	SoftHybrid	minProb	2455	0.946527117	0.943579971	1.17E-05	2.33E-05
50pg	Down(ecoli)	SoftHybrid	RF	2455	0.946527117	0.940340692	0.190864514	0.254486018
50pg	Neutral(human)	SoftHybrid	Gaussian	2455	0.87912943	0.871990512	0.013382513	0.01784335
50pg	Neutral(human)	SoftHybrid	KNN	2455	0.87912943	0.848108606	2.66E-05	5.33E-05
50pg	Neutral(human)	SoftHybrid	minProb	2455	0.87912943	0.873432366	1.14E-06	4.56E-06
50pg	Neutral(human)	SoftHybrid	RF	2455	0.87912943	0.87923176	0.986042267	0.986042267
50pg	Up(yeast)	SoftHybrid	Gaussian	2455	0.963952759	0.960546869	0.056738974	0.056738974
50pg	Up(yeast)	SoftHybrid	KNN	2455	0.963952759	0.850198364	2.54E-28	1.02E-27
50pg	Up(yeast)	SoftHybrid	minProb	2455	0.963952759	0.961603869	0.000529311	0.001058622
50pg	Up(yeast)	SoftHybrid	RF	2455	0.963952759	0.952814323	0.005388783	0.007185043
100pg	Down(ecoli)	SoftHybrid	Gaussian	3127	0.972629658	0.978259885	0.036062463	0.048083283
100pg	Down(ecoli)	SoftHybrid	KNN	3127	0.972629658	0.840805083	1.38E-27	5.54E-27
100pg	Down(ecoli)	SoftHybrid	minProb	3127	0.972629658	0.972366191	0.378281795	0.378281795
100pg	Down(ecoli)	SoftHybrid	RF	3127	0.972629658	0.959159926	0.002722883	0.005445766
100pg	Neutral(human)	SoftHybrid	Gaussian	3127	0.942707013	0.934103653	0.017832836	0.023777115
100pg	Neutral(human)	SoftHybrid	KNN	3127	0.942707013	0.910706925	1.50E-09	5.98E-09
100pg	Neutral(human)	SoftHybrid	minProb	3127	0.942707013	0.939618326	0.000387437	0.000774874
100pg	Neutral(human)	SoftHybrid	RF	3127	0.942707013	0.934848703	0.106440164	0.106440164
100pg	Up(yeast)	SoftHybrid	Gaussian	3127	0.96567493	0.954055203	1.37E-05	2.74E-05
100pg	Up(yeast)	SoftHybrid	KNN	3127	0.96567493	0.853283125	3.75E-30	1.50E-29
100pg	Up(yeast)	SoftHybrid	minProb	3127	0.96567493	0.964205957	0.019656243	0.026208324
100pg	Up(yeast)	SoftHybrid	RF	3127	0.96567493	0.957231113	0.029100182	0.029100182
1ng	Down(ecoli)	SoftHybrid	Gaussian	7048	0.985466315	0.979248987	4.61E-07	9.23E-07
1ng	Down(ecoli)	SoftHybrid	KNN	7048	0.985466315	0.904962548	4.78E-32	1.91E-31
1ng	Down(ecoli)	SoftHybrid	minProb	7048	0.985466315	0.98398361	0.005438808	0.007251744
1ng	Down(ecoli)	SoftHybrid	RF	7048	0.985466315	0.983832117	0.388091296	0.388091296
1ng	Neutral(human)	SoftHybrid	Gaussian	7048	0.965956645	0.957732528	6.98E-09	1.40E-08
1ng	Neutral(human)	SoftHybrid	KNN	7048	0.965956645	0.95324054	3.78E-08	5.05E-08
1ng	Neutral(human)	SoftHybrid	minProb	7048	0.965956645	0.961991844	2.90E-12	1.16E-11
1ng	Neutral(human)	SoftHybrid	RF	7048	0.965956645	0.973904581	0.000770432	0.000770432
1ng	Up(yeast)	SoftHybrid	Gaussian	7048	0.985724231	0.984657377	0.207375222	0.276500296
1ng	Up(yeast)	SoftHybrid	KNN	7048	0.985724231	0.941129067	2.22E-29	8.88E-29
1ng	Up(yeast)	SoftHybrid	minProb	7048	0.985724231	0.985584536	0.773354477	0.773354477
1ng	Up(yeast)	SoftHybrid	RF	7048	0.985724231	0.982377076	0.04570722	0.091414439
10ng	Down(ecoli)	SoftHybrid	Gaussian	10445	0.990887845	0.987297813	8.65E-07	1.73E-06
10ng	Down(ecoli)	SoftHybrid	KNN	10445	0.990887845	0.949508453	5.18E-23	2.07E-22
10ng	Down(ecoli)	SoftHybrid	minProb	10445	0.990887845	0.990474683	0.001070127	0.001426836
10ng	Down(ecoli)	SoftHybrid	RF	10445	0.990887845	0.993054477	0.050943181	0.050943181
10ng	Neutral(human)	SoftHybrid	Gaussian	10445	0.975713893	0.966302684	1.67E-20	6.70E-20
10ng	Neutral(human)	SoftHybrid	KNN	10445	0.975713893	0.97207647	0.006581314	0.006581314
10ng	Neutral(human)	SoftHybrid	minProb	10445	0.975713893	0.974229757	9.87E-10	1.97E-09
10ng	Neutral(human)	SoftHybrid	RF	10445	0.975713893	0.982514681	1.21E-06	1.61E-06
10ng	Up(yeast)	SoftHybrid	Gaussian	10445	0.986741949	0.982659898	1.18E-12	2.37E-12
10ng	Up(yeast)	SoftHybrid	KNN	10445	0.986741949	0.966862096	1.65E-18	6.58E-18
10ng	Up(yeast)	SoftHybrid	minProb	10445	0.986741949	0.986223175	0.000188077	0.00025077
10ng	Up(yeast)	SoftHybrid	RF	10445	0.986741949	0.98409546	0.028856906	0.028856906
