## Supplementary Table2 for "SoftHybrid: A Hybrid Imputation Algorithm Optimised for Single-Cell Proteomics Data"

Dose	Task	Method1	Method2	n	AUC1	AUC2	p_value	p_adj_BH
50pg	Down(ecoli)	SoftHybrid	Gaussian	1030	0.938698433	0.939698173	0.78215108	0.78215108
50pg	Down(ecoli)	SoftHybrid	KNN	1030	0.938698433	0.687625959	1.86E-28	7.43E-28
50pg	Down(ecoli)	SoftHybrid	minProb	1030	0.938698433	0.939481298	0.36528869	0.487051587
50pg	Down(ecoli)	SoftHybrid	RF	1030	0.938698433	0.911784775	0.000349832	0.000699663
50pg	Neutral(human)	SoftHybrid	Gaussian	1030	0.892365177	0.885535439	0.164676904	0.219569205
50pg	Neutral(human)	SoftHybrid	KNN	1030	0.892365177	0.836263482	3.67E-05	0.00014676
50pg	Neutral(human)	SoftHybrid	minProb	1030	0.892365177	0.888251156	0.019665223	0.039330447
50pg	Neutral(human)	SoftHybrid	RF	1030	0.892365177	0.886217257	0.507813179	0.507813179
50pg	Up(yeast)	SoftHybrid	Gaussian	1030	0.961537307	0.954281668	0.015587772	0.031175545
50pg	Up(yeast)	SoftHybrid	KNN	1030	0.961537307	0.775747319	1.41E-18	5.63E-18
50pg	Up(yeast)	SoftHybrid	minProb	1030	0.961537307	0.960006962	0.062757417	0.083676556
50pg	Up(yeast)	SoftHybrid	RF	1030	0.961537307	0.958986731	0.574558278	0.574558278
100pg	Down(ecoli)	SoftHybrid	Gaussian	1515	0.93646705	0.934084728	0.434866195	0.434866195
100pg	Down(ecoli)	SoftHybrid	KNN	1515	0.93646705	0.705692992	8.07E-37	3.23E-36
100pg	Down(ecoli)	SoftHybrid	minProb	1515	0.93646705	0.938935669	0.072123739	0.096164986
100pg	Down(ecoli)	SoftHybrid	RF	1515	0.93646705	0.865760983	7.40E-14	1.48E-13
100pg	Neutral(human)	SoftHybrid	Gaussian	1515	0.902826031	0.886082059	0.000140852	0.000187803
100pg	Neutral(human)	SoftHybrid	KNN	1515	0.902826031	0.840965702	2.81E-08	1.12E-07
100pg	Neutral(human)	SoftHybrid	minProb	1515	0.902826031	0.899807308	0.065430458	0.065430458
100pg	Neutral(human)	SoftHybrid	RF	1515	0.902826031	0.863577205	8.31E-06	1.66E-05
100pg	Up(yeast)	SoftHybrid	Gaussian	1515	0.981708982	0.974959189	0.00309649	0.006004283
100pg	Up(yeast)	SoftHybrid	KNN	1515	0.981708982	0.819167962	1.08E-22	4.30E-22
100pg	Up(yeast)	SoftHybrid	minProb	1515	0.981708982	0.981151838	0.606640151	0.606640151
100pg	Up(yeast)	SoftHybrid	RF	1515	0.981708982	0.97255233	0.004503212	0.006004283
1ng	Down(ecoli)	SoftHybrid	Gaussian	4676	0.955933339	0.945980547	1.87E-05	2.49E-05
1ng	Down(ecoli)	SoftHybrid	KNN	4676	0.955933339	0.817934388	2.31E-42	9.25E-42
1ng	Down(ecoli)	SoftHybrid	minProb	4676	0.955933339	0.955241413	0.07529219	0.07529219
1ng	Down(ecoli)	SoftHybrid	RF	4676	0.955933339	0.924461871	6.62E-10	1.32E-09
1ng	Neutral(human)	SoftHybrid	Gaussian	4676	0.930875467	0.916921521	1.32E-08	5.29E-08
1ng	Neutral(human)	SoftHybrid	KNN	4676	0.930875467	0.915212489	0.000439878	0.000439878
1ng	Neutral(human)	SoftHybrid	minProb	4676	0.930875467	0.927358052	3.03E-06	6.06E-06
1ng	Neutral(human)	SoftHybrid	RF	4676	0.930875467	0.912283972	4.83E-05	6.44E-05
1ng	Up(yeast)	SoftHybrid	Gaussian	4676	0.977059659	0.973175114	0.002054863	0.002739818
1ng	Up(yeast)	SoftHybrid	KNN	4676	0.977059659	0.875926073	4.20E-37	1.68E-36
1ng	Up(yeast)	SoftHybrid	minProb	4676	0.977059659	0.976628508	0.437105547	0.437105547
1ng	Up(yeast)	SoftHybrid	RF	4676	0.977059659	0.956931849	2.21E-08	4.42E-08
10ng	Down(ecoli)	SoftHybrid	Gaussian	7794	0.954646827	0.951290954	0.009780059	0.013040079
10ng	Down(ecoli)	SoftHybrid	KNN	7794	0.954646827	0.853920711	3.42E-46	1.37E-45
10ng	Down(ecoli)	SoftHybrid	minProb	7794	0.954646827	0.954350919	0.60906186	0.60906186
10ng	Down(ecoli)	SoftHybrid	RF	7794	0.954646827	0.904805628	1.11E-26	2.22E-26
10ng	Neutral(human)	SoftHybrid	Gaussian	7794	0.90548609	0.889586209	2.25E-18	8.98E-18
10ng	Neutral(human)	SoftHybrid	KNN	7794	0.90548609	0.887186176	4.30E-08	8.60E-08
10ng	Neutral(human)	SoftHybrid	minProb	7794	0.90548609	0.902488791	1.58E-06	2.11E-06
10ng	Neutral(human)	SoftHybrid	RF	7794	0.90548609	0.912494252	0.067133126	0.067133126
10ng	Up(yeast)	SoftHybrid	Gaussian	7794	0.944997512	0.936709438	6.91E-12	9.21E-12
10ng	Up(yeast)	SoftHybrid	KNN	7794	0.944997512	0.847379719	6.57E-65	2.63E-64
10ng	Up(yeast)	SoftHybrid	minProb	7794	0.944997512	0.944892217	0.744671576	0.744671576
10ng	Up(yeast)	SoftHybrid	RF	7794	0.944997512	0.91947448	5.90E-16	1.18E-15
